# Single nucleus RNA-sequencing reveals transcriptional synchrony across different relationships

**DOI:** 10.1101/2024.03.27.587112

**Authors:** Liza E. Brusman, Julie M. Sadino, Allison C. Fultz, Michael A. Kelberman, Robin D. Dowell, Mary A. Allen, Zoe R. Donaldson

**Affiliations:** Department of Molecular, Cellular, and Developmental Biology, University of Colorado Boulder; Boulder, CO 80309 USA; Department of Psychology and Neuroscience, University of Colorado Boulder; Boulder, CO, 80309 USA; Biofrontiers Institute, University of Colorado Boulder; Boulder, CO, 80309 USA

## Abstract

As relationships mature, partners share common goals, improve their ability to work together, and experience coordinated emotions. However, the neural underpinnings responsible for this unique, pair-specific experience remain largely unexplored. Here, we used single nucleus RNA-sequencing to examine the transcriptional landscape of the nucleus accumbens (NAc) in socially monogamous prairie voles in peer or mating-based relationships. We show that, regardless of pairing type, prairie voles exhibit transcriptional synchrony with a partner. Further, we identify genes expressed in oligodendrocyte progenitor cells that are synchronized between partners, correlated with dyadic behavior, and sensitive to partner separation. Together, our data indicate that the pair-specific social environment profoundly shapes transcription in the NAc. This provides a potential biological mechanism by which shared social experience reinforces and strengthens relationships.
