## Supplementary material for "Single nucleus RNA-sequencing reveals transcriptional synchrony across different relationships": Table_S1

### Sheet: Sheet1
Sample	Estimated Number of Cells	Mean Reads per Cell	Median Genes per Cell	Number of Reads	Valid Barcodes	Sequencing Saturation	Q30 Bases in Barcode	Q30 Bases in RNA Read	Q30 Bases in RNA Read 2	Q30 Bases in UMI	Reads Mapped to Genome	Reads Mapped Confidently to Genome	Reads Mapped Confidently to Intergenic Regions	Reads Mapped Confidently to Intronic Regions	Reads Mapped Confidently to Exonic Regions	Reads Mapped Confidently to Transcriptome	Reads Mapped Antisense to Gene	Fraction Reads in Cells	Total Genes Detected	Median UMI Counts per Cell
NAc_4905	2384	93828	1115	223688323	0.886	0.752	0.942	0.899	0.862	0.94	0.773	0.754	0.266	0.315	0.22	0.175	0.02	0.547	15491	1447
NAc_4975	4133	49549	1441	204787197	0.899	0.516	0.941	0.9	0.874	0.939	0.802	0.781	0.261	0.39	0.174	0.134	0.015	0.645	15805	1896
NAc_4918	3233	43672	1397	141192559	0.893	0.493	0.941	0.899	0.862	0.938	0.796	0.776	0.269	0.353	0.2	0.157	0.018	0.6	15733	1810
NAc_4967	12519	7817	453	97865358	0.881	0.148	0.941	0.902	0.893	0.938	0.792	0.771	0.262	0.37	0.186	0.136	0.022	0.62	15639	495
NAc_4893	1825	35200	1153	64240612	0.885	0.422	0.943	0.902	0.878	0.941	0.804	0.783	0.275	0.36	0.191	0.145	0.02	0.59	15044	1443
NAc_4910	5303	23207	1095	123066817	0.875	0.316	0.942	0.904	0.894	0.94	0.815	0.795	0.281	0.296	0.262	0.203	0.029	0.557	15748	1376
NAc_4921	6184	25919	1160	160289138	0.883	0.402	0.94	0.9	0.886	0.937	0.815	0.795	0.271	0.348	0.229	0.174	0.024	0.642	15907	1462
NAc_4909	2901	60533	1606	175608136	0.883	0.664	0.941	0.901	0.878	0.938	0.805	0.785	0.271	0.329	0.237	0.182	0.025	0.684	15614	2201
NAc_4968	8270	27412	1293	226705488	0.883	0.424	0.941	0.903	0.877	0.939	0.808	0.789	0.268	0.34	0.237	0.179	0.026	0.669	16220	1674
NAc_4931	3505	50449	1498	176825894	0.881	0.597	0.941	0.9	0.86	0.938	0.781	0.761	0.264	0.328	0.223	0.169	0.025	0.647	15721	2008
NAc_4907	2131	56453	761	120303054	0.877	0.615	0.942	0.901	0.855	0.939	0.744	0.726	0.273	0.229	0.271	0.207	0.038	0.433	15268	956
NAc_5228	5022	34412	1077	172819591	0.865	0.456	0.942	0.903	0.884	0.94	0.774	0.756	0.279	0.243	0.286	0.223	0.036	0.497	15943	1379
NAc_5021	3804	36696	1394	139593589	0.881	0.441	0.94	0.898	0.88	0.938	0.776	0.757	0.262	0.312	0.233	0.183	0.023	0.573	15660	1820
NAc_5204	3955	37001	1285	146339078	0.894	0.474	0.94	0.898	0.891	0.937	0.825	0.804	0.273	0.388	0.183	0.139	0.017	0.654	15527	1642
NAc_4940	2772	64624	1091	179140166	0.868	0.65	0.944	0.906	0.882	0.942	0.78	0.761	0.273	0.257	0.281	0.221	0.033	0.565	15644	1463
NAc_4916	3728	39317	1235	146575688	0.882	0.509	0.941	0.903	0.878	0.938	0.809	0.789	0.279	0.311	0.247	0.192	0.027	0.541	15762	1587
NAc_4958	2218	77218	1164	171270380	0.879	0.737	0.941	0.902	0.864	0.939	0.807	0.787	0.272	0.322	0.247	0.188	0.029	0.67	15684	1582
NAc_4901	3502	49755	1355	174244274	0.886	0.646	0.944	0.905	0.878	0.942	0.82	0.8	0.278	0.347	0.23	0.176	0.022	0.674	15648	1781
NAc_4960	5191	27939	1228	145033880	0.889	0.407	0.941	0.903	0.881	0.939	0.815	0.795	0.268	0.348	0.23	0.175	0.026	0.643	15835	1562
NAc_4928	5643	27823	1146	157009619	0.891	0.437	0.94	0.901	0.89	0.938	0.825	0.805	0.275	0.364	0.219	0.168	0.022	0.636	15922	1426
NAc_5225	6150	21988	1256	135230916	0.888	0.388	0.941	0.904	0.879	0.939	0.826	0.806	0.269	0.349	0.249	0.188	0.028	0.708	15750	1614
NAc_5121	5158	33162	1300	171054538	0.888	0.524	0.941	0.902	0.89	0.938	0.821	0.801	0.279	0.326	0.253	0.195	0.025	0.647	15891	1689
NAc_4917	4332	28733	1316	124474494	0.885	0.434	0.941	0.902	0.89	0.939	0.82	0.8	0.277	0.345	0.231	0.173	0.027	0.684	15662	1701
NAc_4932	5634	32645	1249	183924206	0.882	0.524	0.942	0.904	0.885	0.94	0.816	0.797	0.278	0.302	0.274	0.214	0.028	0.616	15989	1619
NAc_5209	4513	52365	1436	236323297	0.897	0.6	0.942	0.902	0.879	0.939	0.809	0.788	0.267	0.38	0.185	0.142	0.018	0.728	15784	1892
NAc_4974	5631	28239	1148	159018414	0.893	0.367	0.943	0.905	0.872	0.94	0.801	0.781	0.266	0.361	0.202	0.156	0.02	0.604	15753	1441
NAc_4896	5614	29664	1215	166537908	0.877	0.345	0.939	0.902	0.891	0.937	0.793	0.774	0.275	0.298	0.244	0.191	0.027	0.521	15908	1561
NAc_4894	4711	26499	1196	124838196	0.888	0.375	0.94	0.901	0.879	0.938	0.787	0.768	0.266	0.3	0.253	0.203	0.023	0.596	15742	1529
NAc_5023	5888	28581	1261	168289613	0.892	0.435	0.942	0.903	0.888	0.939	0.822	0.801	0.276	0.345	0.227	0.177	0.021	0.649	15747	1644
NAc_4963	4484	38409	1389	172228049	0.888	0.528	0.943	0.904	0.867	0.94	0.808	0.787	0.275	0.329	0.231	0.178	0.024	0.67	15931	1843
NAc_5227	6840	29208	1358	199784963	0.887	0.445	0.942	0.904	0.9	0.939	0.829	0.809	0.275	0.341	0.246	0.189	0.026	0.663	15944	1784
NAc_5122	6183	24522	1260	151621295	0.877	0.403	0.942	0.905	0.888	0.94	0.813	0.795	0.272	0.274	0.3	0.235	0.033	0.561	15822	1639
NAc_4898	4990	29567	1212	147543012	0.88	0.505	0.941	0.903	0.869	0.938	0.799	0.781	0.277	0.29	0.28	0.219	0.029	0.656	15941	1577
NAc_4920	4870	36766	1096	179055043	0.878	0.56	0.942	0.904	0.871	0.939	0.799	0.78	0.266	0.291	0.282	0.218	0.035	0.611	15948	1473
NAc_4976	4090	39595	1321	161947005	0.874	0.531	0.94	0.902	0.886	0.941	0.793	0.774	0.27	0.298	0.258	0.197	0.033	0.562	15742	1757
NAc_5124	5796	32732	988	189718783	0.876	0.525	0.942	0.905	0.873	0.94	0.811	0.793	0.276	0.274	0.307	0.238	0.035	0.571	16095	1294
NAc_4908	3772	38325	1282	144563178	0.892	0.497	0.941	0.896	0.859	0.938	0.806	0.784	0.268	0.358	0.204	0.16	0.017	0.623	15639	1656
NAc_4970	4204	35995	1270	151325028	0.884	0.474	0.941	0.899	0.865	0.938	0.794	0.775	0.267	0.301	0.257	0.206	0.024	0.579	15842	1682
NAc_4947	5412	29076	1185	157359939	0.876	0.402	0.94	0.899	0.874	0.938	0.805	0.784	0.269	0.317	0.249	0.196	0.024	0.561	15901	1534
NAc_923	8023	24889	1202	199691542	0.881	0.342	0.941	0.902	0.892	0.939	0.827	0.807	0.269	0.339	0.251	0.195	0.026	0.56	16123	1532
